# Drivers of human gut microbial community assembly: Coadaptation, determinism and stochasticity

**DOI:** 10.1101/501940

**Authors:** Kaitlyn Oliphant, Valeria R. Parreira, Kyla Cochrane, Emma Allen-Vercoe

**Author notes:** **Corresponding author** – Kaitlyn Oliphant, University of Guelph, 50 Stone Road East, Guelph, ON, Canada N1G 2W1.

## Abstract

Microbial community assembly is a complex process shaped by multiple factors, including habitat filtering, species assortment and stochasticity. Understanding the relative importance of these drivers would enable scientists to design strategies initiating a desired reassembly for *e.g.*, remediating low diversity ecosystems. Here, we aimed to examine if a human fecal-derived defined microbial community cultured in bioreactors assembled deterministically or stochastically, by completing replicate experiments under two growth medium conditions characteristic of either high fiber or high protein diets. Then, we recreated this defined microbial community by matching different strains of the same species sourced from distinct human donors, in order to elucidate whether coadaptation of strains within a host influenced community dynamics. Each defined microbial ecosystem was evaluated for composition using marker gene sequencing, and for behaviour using ^1^H-NMR based metabonomics. We found that stochasticity had the largest influence on the species structure when substrate concentrations varied, whereas habitat filtering greatly impacted the metabonomic output. Evidence of coadaptation was elucidated from comparisons of the two communities; we found that the artificial community tended to exclude saccharolytic Firmicutes species and was enriched for metabolic intermediates, such as Stickland fermentation products, suggesting overall that polysaccharide utilization by Firmicutes is dependent on cooperation.
