## Supplementary material for "Drivers of human gut microbial community assembly: Coadaptation, determinism and stochasticity": Table S1

### Sheet: Sheet1
Phylum	Family	Species	Source Information
Actinobacteria	Bifidobacteriaceae	Bifidobacterium adolescentis	British Columbia Cancer Agency REB H09-01268
		Bifidobacterium longum	University of Guelph REB09AP011
		Bifidobacterium pseudocatenulatum	British Columbia Cancer Agency REB H09-01268
	Coriobacteriaceae	Collinsella aerofaciens	University of Guelph REB11AP003
Bacteroidetes	Bacteroidaceae	Bacteroides ovatus	Human Microbiome Jumpstart Reference Strain Consortium
	Porphyromonadaceae	Parabacteroides distasonis	British Columbia Cancer Agency REB H09-01268
Firmicutes	Acidaminococcaceae	Acidaminococcus intestinalis	British Columbia Cancer Agency REB H09-01268
	Eubacteriaceae	Eubacterium limosum	British Columbia Cancer Agency REB H09-01268
	Lachnospiraceae	[Eubacterium] eligens	Kind gift from Dr. Mike Surette, McMaster University, Canada
		[Eubacterium] rectale	University of Guelph REB17-11-014
		Coprococcus comes	University of Guelph REB16-12-668
		Dorea formicigenerans	Queen's University REB DMED-867-05
		Dorea longicatena	Natividad et al.
		Eubacterium ventriosum	Petrof et al.
		Faecalicatena fissicatena	DSMZ
		Roseburia inulinivorans	DSMZ
		Ruminococcus faecis	Kind gift from Dr. Sydney Finegold, UCLA, USA
	Lactobacillaceae	Lactobacillus paracasei	Universty of Guelph REB 13AP008
	Ruminococcaceae	Faecalibacterium prausnitzii	ATCC
	Streptococcaceae	Streptococcus mitis	British Columbia Cancer Agency REB H09-01268
Proteobacteria	Enterobacteriaceae	Enterobacter aerogenes	Natividad et al.
		Escherichia coli	British Columbia Cancer Agency REB H09-01268
Verrucomicrobia	Akkermansiaceae	Akkermansia mucinipihila	British Columbia Cancer Agency REB H09-01268
