## Supplementary material for "Drivers of human gut microbial community assembly: Coadaptation, determinism and stochasticity": Table S2

### Sheet: Sheet1
Reagent	Supplier	High Fiber (g/L)	High Protein (g/L)
Arabinogalactan	Sigma-Aldrich (Saint Louis, MO, USA)	2	0.5
Bacto tryptone	BD (Franklin Lakes, NJ, USA)	0.6	2.5
Bile salts	Sigma-Aldrich (Saint Louis, MO, USA)	0.5	0.5
Calcium chloride	Sigma-Aldrich (Saint Louis, MO, USA)	0.01	0.01
Casein	Alfa Aesar (Ward Hill, MA, USA)	0.6	2.5
Glucose	Sigma-Aldrich (Saint Louis, MO, USA)	0.4	0.2
Hemin	VWR (Radnor, PA, USA)	0.005	0.005
Inulin (dahlia tubers)	Alfa Aesar (Ward Hill, MA, USA)	1	0.25
L-cysteine hydrochloride	Thermo Fisher Scientific (Waltham, MA, USA)	0.5	0.5
Magnesium sulfate	VWR (Radnor, PA, USA)	0.01	0.01
Menadione	Sigma-Aldrich (Saint Louis, MO, USA)	0.001	0.001
Pectin (citrus)	Sigma-Aldrich (Saint Louis, MO, USA)	2	0.5
Peptone water	Thermo Fisher Scientific (Waltham, MA, USA)	0.6	2.5
Porcine gastric mucin (type II)	Sigma-Aldrich (Saint Louis, MO, USA)	4	4
Potassium phosphate dibasic	Thermo Fisher Scientific (Waltham, MA, USA)	0.04	0.04
Potassium phosphate monobasic	Sigma-Aldrich (Saint Louis, MO, USA)	0.04	0.04
Sodium bicarbonate	Thermo Fisher Scientific (Waltham, MA, USA)	2	2
Sodium chloride	Sigma-Aldrich (Saint Louis, MO, USA)	0.1	0.1
Starch (wheat, unmodified)	Sigma-Aldrich (Saint Louis, MO, USA)	2	1.75
Xylo-oligosaccharide	BioNutrition (Laval, QC, Canada)	2	0.5
Yeast extract	BD (Franklin Lakes, NJ, USA)	3	3
