## Supplementary material for "Drivers of human gut microbial community assembly: Coadaptation, determinism and stochasticity": Table S3

### Sheet: Sheet1
Day	CC HF SEQ	CC HF NMR	CC HP SEQ	CC HP NMR	AC HF SEQ	AC HF NMR	AC HP SEQ	AC HP NMR
2	Y/NS	Y/0.004	Y/NS	Y/0.004	N/NS	N/NS	Y/NS	N/0.03
4	N/NS	N/NS	N/NS	N/NS	x	x	N/NS	N/0.004
6	x	x	x	x	x	x	x	N/NS
--
16	N/NS	N/0.02	N/NS	Y/NS	N/NS	N/NS	N/NS	Y/0.04
18	x	N/NS	x	N/NS	x	x	x	N/NS
