## Supplementary material for "Drivers of human gut microbial community assembly: Coadaptation, determinism and stochasticity": Table S4

### Sheet: Sheet1
	CC HF	CC HP	CC HF vs. HP	CC A-HF vs. C-HF	CC A-HP vs. C-HF	AC HF	AC HP	AC HF vs. HP	AC A-HF vs. C-HF	AC A-HP vs. C-HP	CC HF vs. AC HF	CC HP vs. AC HP
SEQ
PCA-MANOVA	0.02/0.02	< 0.0001/< 0.0001	0.04/0.04	NS	NS	< 0.0001/< 0.0001	< 0.0001/0.011	NS	NS	NS	< 0.0001/< 0.0001	< 0.0001/0.0002
PCA-MD	4.3 - 8.7	7.6 - 10.3	3	3	2	5.4 - 10.6	5.3 - 8.6	0.6 - 0.8	1.7	0.8	5.1	5.3
PERMANOVA	0.009	0.001	NS	0.01	NS	0.001	0.03	NS	NS	NS	NC	0.02
PAM Cluster	N	N	NA	N	NA	N	N	NA	NA	NA	NA	N
PAM ASW	0.28	0.25	NA	0.22	NA	0.23	0.28	NA	NA	NA	NA	0.19
NMR
PCA-MANOVA	0.0002/< 0.0001	0.005/0.002	< 0.0001/< 0.0001	NS	NS	0.0001/0.003	< 0.0001/0.001	< 0.0001/< 0.0001	0.0006/0.001	NS	< 0.0001/< 0.0001	< 0.0001/< 0.0001
PCA-MD	10.1 - 18.1	11.3 - 17.6	19.3	5.5	4	9.5 - 14.5	12.1 - 19.1	17.6	6.5	5.2	11.8	13
PERMANOVA	0.001	0.001	0.001	0.006	0.04	0.001	0.001	0.001	0.01	NS	0.001	0.001
PAM Cluster	N	N	Y	N	N	N	N	Y	N	NA	N	N
PAM ASW	0.13	0.17	0.29	0.12	0.2	0.17	0.24	0.25	0.17	NA	0.13	0.18
