## Supplementary material for "Drivers of human gut microbial community assembly: Coadaptation, determinism and stochasticity": Table S7

### Sheet: Sheet1
Metabolites: CC HF vs. CC HP	q-value	Effect size	Metabolite: AC HF vs. HP	q-value	Effect size	Metabolite: HF CC vs. AC	q-value	Effect size	Metabolite: HP CC vs. AC	q-value	Effect size
4-Aminobutyrate	0.0113279	0.173461	4-Aminobutyrate	0.58734	-0.017891	4-Aminobutyrate	2.90846e-05	0.501909	4-Aminobutyrate	0.324178	0.00958954
4-Hydroxyphenylacetate	6.93108e-06	0.606865	4-Hydroxyphenylacetate	1.65398e-06	0.722168	4-Hydroxyphenylacetate	0.0250137	0.126271	4-Hydroxyphenylacetate	3.69544e-06	0.736243
5-Aminopentanoate	7.7916e-07	0.743243	5-Aminopentanoate	1.65398e-06	0.721781	5-Aminopentanoate	0.0056536	0.209459	5-Aminopentanoate	0.0589776	0.104744
Acetate	0.000359765	0.373609	Acetate	0.00205705	0.282565	Acetate	5.31546e-07	0.739189	Acetate	0.0217002	0.162724
Alanine	7.7916e-07	0.743243	Alanine	1.65398e-06	0.721781	Alanine	0.62209	-0.0192836	Alanine	0.000247599	0.459583
Aspartate	7.7916e-07	0.743243	Aspartate	3.47007e-06	0.674843	Aspartate	5.51472e-07	0.731103	Aspartate	3.69544e-06	0.736243
Butyrate	0.0524842	0.0874404	Butyrate	0.0454783	0.108562	Butyrate	5.88108e-05	0.462055	Butyrate	0.333691	0.0056926
Ethanol	0.209535	0.0200789	Ethanol	9.0143e-05	0.462866	Ethanol	0.171527	0.0309738	Ethanol	0.00375016	0.279612
Formate	0.000174312	0.416004	Formate	0.000661637	0.347066	Formate	5.31546e-07	0.739189	Formate	3.69544e-06	0.736243
Glutamate	0.476518	-0.0145052	Glutamate	0.0136347	0.176698	Glutamate	0.000524846	0.335478	Glutamate	8.39864e-06	0.680371
Glycine	6.26418e-06	0.615468	Glycine	0.0787308	0.0777954	Glycine	0.000115745	0.42396	Glycine	0.906596	-0.0315834
Glyoxylic acid	0.0118708	0.167819	Glyoxylic acid	3.22273e-05	0.52953	Glyoxylic acid	0.0143839	0.15789	Glyoxylic acid	0.81579	-0.0291832
Histamine	0.376015	-0.00548275	Histamine	0.479466	-0.0104804	Histamine	0.171527	0.0321126	Histamine	0.448354	-0.00895943
Histidine	0.00596359	0.209123	Histidine	0.15203	0.0447876	Histidine	0.000353669	0.35813	Histidine	0.000974449	0.372853
Indole	3.19642e-06	0.659777	Indole	1.65398e-06	0.721974	Indole	0.0250137	0.128012	Indole	0.333691	0.0056926
Indole-3-acetate	0.0524842	0.0874554	Indole-3-acetate	0.161952	0.0404038	Indole-3-acetate	0.0907856	0.0608678	Indole-3-acetate	0.102211	0.0732133
Isobutyrate	0.001945	0.276895	Isobutyrate	1.65398e-06	0.721781	Isobutyrate	5.31546e-07	0.739189	Isobutyrate	3.69544e-06	0.736243
Isoleucine	7.7916e-07	0.743243	Isoleucine	0.809786	-0.0277077	Isoleucine	5.31546e-07	0.739189	Isoleucine	3.69544e-06	0.736371
Isovalerate	7.7916e-07	0.743243	Isovalerate	1.65398e-06	0.721781	Isovalerate	3.55533e-06	0.622394	Isovalerate	3.69544e-06	0.736243
Lactate	0.00345708	0.241918	Lactate	0.00020544	0.414295	Lactate	5.31546e-07	0.739344	Lactate	3.69544e-06	0.736243
Leucine	7.7916e-07	0.743243	Leucine	6.23726e-05	0.486305	Leucine	1.43336e-06	0.675697	Leucine	3.69544e-06	0.736243
Lysine	6.26418e-06	0.615468	Lysine	4.11345e-06	0.656492	Lysine	0.596737	-0.0175676	Lysine	0.899371	-0.0312039
Methanol	7.7916e-07	0.743243	Methanol	5.28847e-06	0.638383	Methanol	0.00710359	0.196139	Methanol	0.00239	0.309298
Methionine	7.7916e-07	0.743243	Methionine	1.65398e-06	0.721974	Methionine	0.0250137	0.126178	Methionine	6.53917e-05	0.544972
Ornithine	7.7916e-07	0.743343	Ornithine	4.11345e-06	0.656668	Ornithine	3.55533e-06	0.618863	Ornithine	0.00239	0.309355
Phenylacetate	7.7916e-07	0.743243	Phenylacetate	1.65398e-06	0.721781	Phenylacetate	0.22751	0.0183612	Phenylacetate	0.124971	0.0608897
Phenylalanine	7.7916e-07	0.743243	Phenylalanine	1.65398e-06	0.721877	Phenylalanine	0.775087	-0.0244313	Phenylalanine	0.0191158	0.174362
Proline	0.0194071	0.140706	Proline	0.0324035	0.127673	Proline	0.053801	0.0873033	Proline	0.448354	-0.00995151
Propionate	0.00411485	0.230731	Propionate	0.305592	0.00875161	Propionate	5.31546e-07	0.739189	Propionate	0.00239	0.309298
Propyl alcohol	0.00233538	0.265	Propyl alcohol	0.0136347	0.176698	Propyl alcohol	0.00968577	0.178979	Propyl alcohol	0.405068	-0.0037529
Pyroglutamate	0.138009	0.0398591	Pyroglutamate	0.0756339	0.0814293	Pyroglutamate	0.00130504	0.287023	Pyroglutamate	0.0104925	0.211342
Pyruvate	0.00015824	0.423743	Pyruvate	0.772971	-0.0260714	Pyruvate	0.000350601	0.361324	Pyruvate	0.942317	-0.0320892
Succinate	9.95539e-06	0.581081	Succinate	0.189269	0.0305858	Succinate	5.31546e-07	0.7395	Succinate	3.69544e-06	0.736243
Tryptamine	0.221939	0.0165298	Tryptamine	0.18365	0.0332803	Tryptamine	0.0880366	0.0635993	Tryptamine	0.324178	0.0109214
Tryptophan	0.011506	0.171024	Tryptophan	0.772971	-0.0260727	Tryptophan	0.238293	0.015458	Tryptophan	0.0193268	0.171489
Tyramine	9.95539e-06	0.581553	Tyramine	1.98926e-05	0.560043	Tyramine	0.865732	-0.0262544	Tyramine	0.151186	0.0494053
Tyrosine	7.7916e-07	0.743343	Tyrosine	1.65398e-06	0.721877	Tyrosine	0.551437	-0.0146693	Tyrosine	0.00513943	0.258233
Uracil	7.7916e-07	0.743243	Uracil	4.28954e-05	0.510288	Uracil	1.00843e-05	0.560554	Uracil	3.69544e-06	0.736243
Urocanate	0.00158462	0.290093	Urocanate	0.0227782	0.147808	Urocanate	0.00288485	0.245	Urocanate	0.0104925	0.211586
Valerate	7.7916e-07	0.743343	Valerate	0.382369	-0.00124158	Valerate	0.000350601	0.3639	Valerate	3.69544e-06	0.736371
Valine	7.7916e-07	0.743243	Valine	0.779044	-0.0266788	Valine	5.31546e-07	0.739189	Valine	3.69544e-06	0.736243
p-Cresol	7.7916e-07	0.743343	p-Cresol	1.65398e-06	0.722071	p-Cresol	0.0484035	0.0936782	p-Cresol	9.26822e-06	0.669684
