## Supplementary material for "Drivers of human gut microbial community assembly: Coadaptation, determinism and stochasticity": Table S8

### Sheet: Sheet1
OTU#	Taxonomy	R1	%	R2	%	R3	%	R4	%	R5	%	R6	%	R7	%	R8	%	R1 - Mu	%	R2 - Mu	%	R3 - Mu	%	R4 - Mu	%
Otu01	Acidaminococcus	24381	99.4372	33039	99.1596	7943	99.5239	9480	99.3502	6949	99.4704	11282	99.1737	13187	100	8580	99.1449	14	3.21839	7	7	2	2.38095	5	1.99203
Otu02	Eubacterium	44	0.179453	118	0.354152	10	0.125298	21	0.22008	13	0.186086	41	0.360408	44	0.333662	34	0.392882	366	84.1379	88	88	75	89.2857	203	80.8765
Otu03	Lachnospiraceae_unclassified	0	0	0	0	0	0	0	0	0	0	0	0	0	0	0	0	1	0.229885	0	0	1	1.19048	0	0
Otu04	Flavonifractor	29	0.118276	51	0.153066	13	0.162887	10	0.1048	6	0.0858861	20	0.175809	23	0.174414	9	0.103998	0	0	0	0	0	0	0	0
Otu05	Dialister	63	0.256944	106	0.318137	15	0.187946	31	0.324879	16	0.229029	32	0.281294	29	0.219914	30	0.346661	0	0	0	0	0	0	0	0
Otu06	Akkermansia	0	0	0	0	0	0	0	0	0	0	0	0	0	0	0	0	50	11.4943	5	5	5	5.95238	40	15.9363
Otu07	Dorea	2	0.00815694	1	0.00300129	0	0	0	0	2	0.0286287	0	0	0	0	1	0.0115554	1	0.229885	0	0	1	1.19048	0	0
Otu08	Lactococcus	0	0	1	0.00300129	0	0	0	0	0	0	0	0	1	0.00758323	0	0	1	0.229885	0	0	0	0	1	0.398406
Otu09	Collinsella	0	0	2	0.00600258	0	0	0	0	0	0	1	0.00879044	1	0.00758323	0	0	0	0	0	0	0	0	0	0
Otu10	Streptococcus	0	0	0	0	0	0	0	0	0	0	0	0	0	0	0	0	2	0.45977	0	0	0	0	2	0.796813
Otu11	Bacteria_unclassified	0	0	1	0.00300129	0	0	0	0	0	0	0	0	1	0.00758323	0	0	0	0	0	0	0	0	0	0
SUM		24519		33319		7981		9542		6986		11376		13286		8654		435		100		84		251
